# Cyclic peptide structure prediction and design using AlphaFold

**DOI:** 10.1101/2023.02.25.529956

**Authors:** Stephen A. Rettie, Katelyn V. Campbell, Asim K. Bera, Alex Kang, Simon Kozlov, Joshmyn De La Cruz, Victor Adebomi, Guangfeng Zhou, Frank DiMaio, Sergey Ovchinnikov, Gaurav Bhardwaj

**Affiliations:** Molecular and Cell Biology program, University of Washington, Seattle, WA, USA; Institute for Protein Design, University of Washington, Seattle, WA, USA; Department of Biochemistry, University of Washington, Seattle, WA, USA; Department of Medicinal Chemistry, University of Washington, Seattle, WA, USA; John Harvard Distinguished Science Fellowship, Harvard University, Cambridge, MA, USA; FAS Division of Science, Harvard University, Cambridge, MA, USA

## Abstract

Deep learning networks offer considerable opportunities for accurate structure prediction and design of biomolecules. While cyclic peptides have gained significant traction as a therapeutic modality, developing deep learning methods for designing such peptides has been slow, mostly due to the small number of available structures for molecules in this size range. Here, we report approaches to modify the AlphaFold network for accurate structure prediction and design of cyclic peptides. Our results show this approach can accurately predict the structures of native cyclic peptides from a single sequence, with 36 out of 49 cases predicted with high confidence (pLDDT > 0.85) matching the native structure with root mean squared deviation (RMSD) less than 1.5 Å. Further extending our approach, we describe computational methods for designing sequences of peptide backbones generated by other backbone sampling methods and for *de novo* design of new macrocyclic peptides. We extensively sampled the structural diversity of cyclic peptides between 7–13 amino acids, and identified around 10,000 unique design candidates predicted to fold into the designed structures with high confidence. X-ray crystal structures for seven sequences with diverse sizes and structures designed by our approach match very closely with the design models (root mean squared deviation < 1.0 Å), highlighting the atomic level accuracy in our approach. The computational methods and scaffolds developed here provide the basis for custom-designing peptides for targeted therapeutic applications.
