## Supplemental Table 1 for "Cyclic peptide structure prediction and design using AlphaFold"

### Sheet: update
PDB	PDB Keywords	Length	Sec. Structure
1bh4	CYCLIC PEPTIDE, CYSTINE KNOT, ANTI-HIV ACTIVITY	30	Alpha helical
1df6	CYCLIC CYSTINE KNOT, BACKBONE CYCLIC, 3-10 HELIX, DOUBLE-STRANDED, ANTI- PARALLEL BETA-SHEET, HAIRPIN BENDS, LOOPS, PLANT PROTEIN	30	Mixed
1hvz	CYCLIC, BETA-SHEET, DISULFIDE-RICH, ANTIMICROBIAL PROTEIN	18	Beta sheet
1jbl	CYCLIC BACKBONE, 2 BETA STRANDS, 1 DISULFIDE BOND, SFTI-1, PROTEIN, BINDING `	14	Beta sheet
1qvk	CYCLIC PEPTIDE, ANTIMICROBIAL PEPTIDE, ANTIMICROBIAL PROTEIN	6	None
1qvl	ANTIMICROBIAL PROTEIN	6	None
1r1f	PALICOUREIN, CYCLOTIDE, PLANT PROTEIN	37	Mixed
1ski	CYCLIC PEPTIDE; ANTIMICROBIAL PEPTIDE, ANTIMICROBIAL PROTEIN	6	None
1skk	CYCLIC PEPTIDE; ANTIMICROBIAL PEPTIDE, ANTIMICROBIAL PROTEIN	6	None
1vb8	CYCLOTIDE, CYSTINE KNOT, CIRCULAR, VIOLA, CCK, PLANT PROTEIN	30	Mixed
1za8	CIRCULAR PROTEIN, CYCLIC CYSTINE KNOT MOTIF, ANTIVIRAL PROTEIN	31	Beta sheet
1znu	CYCLOTIDE, CYCLIC PEPTIDE, KNOTTIN, CYSTINE KNOT, ANTIMICROBIAL, PEPTIDE, PLANT PROTEIN, ANTIBIOTIC	29	Beta sheet
2atg	BETA-SHEET, CIRCULAR PEPTIDE, LADDERED DISULFIDE CONNECTIVITY, ANTIVIRAL PROTEIN	18	Beta sheet
2b38	CYCLIC BACKBONE, CYSTINE KNOT, BETA-HAIRPIN, PLANT PROTEIN	31	Beta sheet
2eri	CYSTINE KNOT, BETA HAIRPIN, BETA TURN, ANTIBIOTIC	31	Beta sheet
2gj0	CYCLOTIDE, PLANT PROTEIN	31	Mixed
2k7g	CYCLOTIDE, CYSTINE KNOT, KNOTTIN, PLANT DEFENSE, PLANT PROTEIN	29	Mixed
2kch	CYCLIC CYSTINE KNOT, CYTOLYSIS, HEMOLYSIS, KNOTTIN, OXIDATION, PLANT, DEFENSE, PLANT PROTEIN	29	Mixed
2knm	CYCLOTIDE, CYCLIC CYSTINE KNOT, CIRCULAR PROTEIN, CYTOLYSIS, DISULFIDE BOND, HEMOLYSIS, KNOTTIN, PLANT DEFENSE, PLANT PROTEIN	30	Mixed
2kuk	BETA STRANDS, BETA TURN, DISULFIDE BOND, KNOTTIN, PLANT DEFENSE, ANTIVIRAL PROTEIN	30	Beta sheet
2kux	CYCLOTIDE, PLANT DEFENSE PEPTIDE, CIRCULAR BACKBONE, DISULFIDE BOND, KNOTTIN, PLANT DEFENSE, PLANT PROTEIN	30	Mixed
2kvx	KALATA, PLANT PROTEIN	28	Beta sheet
2lam	INSECTICIDAL PEPTIDE, ANTIVIRAL PROTEIN	29	Beta sheet
2ll5	TRP-CAGE, MINIPROTEIN, CYCLIC PEPTIDE, UNKNOWN FUNCTION, DE NOVO, PROTEIN	22	Alpha helical
2lur	BETA HAIRPIN, PLANT PROTEIN	29	Beta sheet
2lws	PLANT PEPTIDE, PAWS DERIVED, CYCLIC PEPTIDE, PLANT PROTEIN	12	Alpha helical
2lwt	PLANT PEPTIDE, PAWS DERIVED, CYCLIC PEPTIDE, PLANT PROTEIN	18	Beta sheet
2lwu	PLANT PEPTIDE, PAWS DERIVED, CYCLIC PEPTIDE, PLANT PROTEIN	15	Beta sheet
2lwv	PLANT PEPTIDE, PAWS DERIVED, CYCLIC PEPTIDE, PLANT PROTEIN	17	Beta sheet
2lye	THETA-DEFENSIN, CYCLIC PEPTIDES, CYCLIC CYSTINE LADDER, ANTIMICROBIAL, PROTEIN	18	Beta sheet
2lyf	THETA-DEFENSIN, CYCLIC PEPTIDES, CYCLIC CYSTINE LADDER, ANTIMICROBIAL, PROTEIN	18	Beta sheet
2lzi	THETA-DEFENSIN, CYCLIC PEPTIDES, CYCLIC CYSTINE LADDER, ANTIVIRAL, PROTEIN	18	Beta sheet
2m77	THETA-DEFENSIN, CYCLIC PEPTIDES, CYCLIC CYSTINE LADDER, INTEGRIN-BINDING, CELL ADHESION	18	Beta sheet
2m78	THETA-DEFENSIN, CYCLIC PEPTIDES, CYCLIC CYSTINE LADDER, INTEGRIN-BINDING, CELL ADHESION	18	Beta sheet
2m79	THETA-DEFENSIN, CYCLIC PEPTIDES, CYCLIC CYSTINE LADDER, INTEGRIN-BINDING, CELL ADHESION	18	Beta sheet
2m9o	BETA HAIRPIN, PLANT PROTEIN	29	Beta sheet
2mh1	KALATA B1, SORTASE A, CYCLIC CYSTEINE KNOT, CYCLOTIDE, STRUCTURAL, PROTEIN, DE NOVO PROTEIN	33	Beta sheet
2mn1	CYCLOTIDE, UNKNOWN FUNCTION	30	Beta sheet
2mso	CONOTOXINS, CYCLIC PEPTIDES, CYCLIZATION, CYSTINE KNOT, DRUG DESIGN, TOXIN	30	Beta sheet
2mt8	CYCLOTIDE, TRYPSIN INHIBITOR, HYDROLASE INHIBITOR	39	Mixed
2mw0	KALATA B7, PROTEIN BINDING	29	Beta sheet
2n07	DISULFIDE-DELETED MUTANT, CVC1.1, TOXIN	22	Alpha helical
2nb5	CYCLIC BACKBONE, PLANT PEPTIDE, PLANT PROTEIN	17	Beta sheet
2ndl	PDP, PAWS DERIVED PEPTIDE, PLANT PEPTIDE, CYCLIC PEPTIDE, DE NOVO, PROTEIN	16	Beta sheet
2ndm	PDP, PLANT PEPTIDE, CYCLIC PEPTIDE, PLANT PROTEIN	13	None
2ndn	PDP, PAWS DERIVED PEPTIDE, PLANT PEPTIDE, CYCLIC PEPTIDE, PLANT, PROTEIN	16	Beta sheet
2ns4	PEPTIDOMIMETICS, PEPTIDE STRUCTURE, RNA RECOGNITION, IMMUNODEFICIENCY, VIRUS, TAR RNA, RNA BINDING PROTEIN	14	Beta sheet
2otq	CATIONIC ANTIMICROBIAL PEPTIDE, ANTIMICROBIAL PROTEIN	6	None
2ox2	ANTIMICROBIAL, CATIONIC PEPTIDE, ANTIMICROBIAL PROTEIN	6	None
2po8	OXIDATIVE FOLDING INTERMEDIATE, PLANT PROTEIN	34	Mixed
5h1h	SLBA, SUNFLOWER TRYPSIN INHIBITOR, CYCLIC PEPTIDE, DISULPHIDE BOND, DE NOVO PROTEIN	16	None
5h1i	TIBA, CHIMERA, SUNFLOWER TRYPSIN INHIBITOR, CYCLIC PEPTIDE, DE NOVO PROTEIN	18	None
5kwz	DESIGNED PEPTIDE, DE NOVO PROTEIN	26	Alpha helical
5kx1	DESIGNED PEPTIDE, DE NOVO PROTEIN	22	Alpha helical
5wov	CYCLOTIDE, PLANT PEPTIDE, CYCLIC CYSTINE KNOT, DE NOVO PROTEIN	34	Mixed
5wow	CYCLOTIDE, PLANT PEPTIDE, CYCLIC CYSTINE KNOT, GRAFTED PEPTIDE, BIOACTIVE EPITOPE, DE NOVO PROTEIN	39	Beta sheet
6dny	INHIBITOR, TYROSINASE, PROTEIN BINDING	4	None
6pin	DEFENSE PEPTIDE, CYCLIC PEPTIDE, ANTIMICROBIAL PROTEIN	18	Beta sheet
6pio	DEFENSE PEPTIDE, CYCLIC PEPTIDE, ANTIMICROBIAL PROTEIN	18	Beta sheet
6pip	DEFENSE PEPTIDE, CYCLIC PEPTIDE, ANTIMICROBIAL PROTEIN	18	Beta sheet
6u7q	INHIBITOR, BIOSYNTHETIC PROTEIN	14	Beta sheet
6u7r	KLK7 INHIBITOR, BIOSYNTHETIC PROTEIN	14	Beta sheet
6u7s	PLASMIN INHIBITOR, BIOSYNTHETIC PROTEIN	14	Beta sheet
6wpv	ORBITIDE, CYCLIC PLANT PEPTIDE, PLANT PROTEIN	8	None
7f32	STRUCTURE FROM CYANA 2.1, METAL BINDING PROTEIN	18	Beta sheet
7k7x	CYCLIC PEPTIDE, RUBIACEAE, T-CELL PROLIFERATION, CYTOTOXIC, HEMOLYTIC, IMMUNOSUPPRESSANT	29	Beta sheet
7l53	MACROCYCLIC PEPTIDE, HYDROPHOBIC CORE, PLANT PROTEIN	28	Beta sheet
7l54	MACROCYCLIC PEPTIDE, PAWS DERIVED PEPTIDE, PLANT PROTEIN	28	Beta sheet
7l55	PAWS DERIVED PEPTIDE, MACROCYCLE, PLANT PROTEIN	28	Beta sheet
7lhc	CYCLOTIDE, CCK MOTIF, KNOTTIN, CYCLIC PEPTIDE, PLANT PROTEIN	29	Beta sheet
7m25	PLP, ORBITIDE, CYCLIC, AEP-PROCESSED, PLANT PROTEIN	8	Alpha helical
7m27	CYCLIC, ORBITIDE, PLP, AEP-PROCESSED, PLANT PROTEIN	8	None
7m28	CYCLIC, PLP, ORBITIDE, AEP-PROCESSED, PLANT PROTEIN	7	None
7m29	CYCLIC, PLP, ORBITIDE, AEP-PROCESSED, PLANT PROTEIN	8	None
7m2a	CYCLIC, PLP, ORBITIDE, AEP-PROCESSED, PLANT PROTEIN	7	None
7m2b	CYCLIC, PLP, ORBITIDE, AEP-PROCESSED, PLANT PROTEIN	8	None
7m2c	CYCLIC, PLP, ORBITIDE, AEP-PROCESSED, PLANT PROTEIN	7	None
7m3u	CYCLIC, AEP-PROCESSED, BI-DISULFIDE, PLANT PROTEIN	27	Beta sheet
7rn3	CYCLOTIDES, PLANT PROTEIN	30	Mixed
7s55	CYCLOTIDE PEPTIDE BRACELET, CYCLIC CYSTEINE KNOT, ANTIMICROBIAL, PROTEIN	31	Beta sheet
